# Increasing Cancer Stemness Drives Prostate Cancer Progression, Plasticity, Therapy Resistance and Poor Patient Survival

**DOI:** 10.1101/2025.04.27.650697

**Authors:** Xiaozhuo Liu, Anmbreen Jamroze, Eduardo Cortes, Yibing Ji, Kathy Zhao, Faming Zhao, Julian Ho, Yang Liu, Elai Davicioni, Shan Wu, Wen (Jess) Li, Felix Y. Feng, Joshi J. Alumkal, Daniel E. Spratt, Christopher J. Sweeney, Han Yu, Qiang Hu, Cheng Zou, Dingxiao Zhang, Kevin Lin, Yue Lu, Gurkamal Chatta, Kent L. Nastiuk, David W. Goodrich, Kiera Rycaj, Jason S. Kirk, Igor Puzanov, Zheng Xia, Song Liu, Jianmin Wang, Dean G. Tang

**Affiliations:** Department of Pharmacology and Therapeutics, Roswell Park Comprehensive Cancer Center, Buffalo, NY 14263, USA; Department of Biostatistics and Bioinformatics, Roswell Park Comprehensive Cancer Center, Buffalo, NY 14263, USA; Department of Biostatistics, University at Buffalo, Buffalo, NY 14263, USA; Veracyte Inc, San Diego, CA 92121, USA; Department of Biomedical Engineering, The University of Texas at Austin, Austin, TX 78712, USA; Department of Radiation Oncology, University of California, San Francisco, CA 94143, USA; Department of Internal Medicine, Department of Hematology and Oncology, Rogel Cancer Center, University of Michigan, Ann Arbor, MI 48109, USA; University Hospitals Seidman Cancer Center and Case Western Reserve University, Cleveland, Ohio, USA; South Australian Immunogenomics Cancer Institute, University of Adelaide, Adelaide, SA 5000, Australia; School of Biomedical Sciences, Hunan University, Changsha, China; Department of Epigenetics and Molecular Carcinogenesis, the University of Texas M.D Anderson Cancer Center, 1515 Holcombe Blvd., Houston, TX 77030, USA; Department of Medicine, Roswell Park Comprehensive Cancer Center, Buffalo, NY 14263, USA; Department of Cancer Genetics, Roswell Park Comprehensive Cancer Center, Buffalo, NY 14263, USA; Experimental Therapeutics Graduate Program, University at Buffalo and Roswell Park Comprehensive Cancer Center, Buffalo, NY 14263, USA

**Author notes:** Corresponding authors: Xiaozhuo Liu, PhD, Department of Pharmacology and Therapeutics, Roswell Park Comprehensive Cancer Center, Buffalo, NY 14263., Song Liu, PhD, Department of Biostatistics and Bioinformatics, Roswell Park Comprehensive Cancer Center, Buffalo, NY 14263., Jianmin Wang, PhD, Department of Biostatistics and Bioinformatics, Roswell Park Comprehensive Cancer Center, Buffalo, NY 14263., Dean Tang, MD, PhD, Department of Pharmacology and Therapeutics, Roswell Park Comprehensive Cancer Center, Buffalo, NY 14263. These authors contributed equally to this work (Xiaozhuo Liu, Anmbreen Jamroze, Eduardo Cortes). We dedicate this work to the memory of Dr. Felix Y. Feng, whose contributions to this project and the field of prostate cancer research are immeasurable.

**Keywords:** Prostate cancer, stemness, AR signaling, heterogeneity, plasticity, aggressiveness, *RB1* loss, MYC

## Abstract

**Background:** Cancer progression is often accompanied by dedifferentiation and acquisition of stem cell-like properties (stemness). In prostate cancer (PCa), lineage plasticity and therapy resistance remain major clinical challenges, yet a unified quantitative transcriptomic framework connecting stemness, androgen receptor (AR) signaling, castration resistance, and disease progression across the PCa continuum is lacking.

**Methods:** We integrated 87,339 transcriptomic profiles from 33 preclinical and clinical datasets spanning the PCa continuum from normal prostate and treatment-naïve primary PCa (Pri-PCa) to PCa treated with neoadjuvant ADT (nADT) and metastatic castration-resistant PCa (mCRPC), with single-cell RNA-seq analyses encompassing 115,197 cells. Cancer stemness was quantified using a transcriptome-derived mRNA-based Stemness Index (mRNAsi; hereafter Stemness), and a 12-gene PCa-Stem signature was developed to capture PCa-specific stemness. Stemness, PCa-Stem, canonical AR activity (c_AR-A), castration-reprogrammed AR activity (cr_AR-A), *RB1*-loss, *PTEN*-loss, and MYC activity signatures were quantified across cohorts. Functional validation included MYC inhibition and representative PCa-Stem signature gene depletion in PCa models. Clinical prognostic significance was evaluated in independent patient cohorts.

**Results:** The Stemness score and c_AR-A increased concordantly during early prostate tumorigenesis but diverged with PCa progression: as Gleason grade increased, c_AR-A declined while Stemness continually increased. mCRPC exhibited the highest Stemness and lowest c_AR-A, a pattern recapitulated in *Pten*/*Rb1*/*Trp53*-deficient mouse models. Global Stemness increased progressively across the PCa continuum, was enriched in aggressive PAM50-LumB and PCS1 subtypes, associated with proliferative and lineage plasticity programs, and predicted poor patient survival. The newly derived 12-gene PCa-Stem signature provided a PCa-specific molecular representation of Stemness and tracked disease progression and poor patient survival. Network analyses identified a coordinated mitotic regulatory program linking MYC activity, *RB1*-loss, cr_AR-A, and the PCa-Stem signature. Spatial and single-cell transcriptomic analyses localized the PCa-Stem program to lineage plasticity-related epithelial cells and demonstrated progressive expansion of PCa-Stem⁺ epithelial cells during PCa progression. Functional perturbation of representative PCa-Stem signature genes, as well as genetic and pharmacological MYC inhibition, consistently suppressed Stemness-associated phenotypes in diverse PCa models.

**Conclusions:** Cancer Stemness quantitatively captures PCa aggressiveness, lineage plasticity, treatment resistance, disease progression, and poor patient survival. cr_AR-A, *RB1* loss, and MYC activation cooperate to reinforce the high-Stemness state and therapy resistance in mCRPC. Collectively, our work establishes a trajectory-integrated transcriptomic framework defining cancer Stemness as a quantifiable molecular and clinical determinant of PCa aggressiveness, lineage plasticity, disease progression, therapy resistance and patient survival.
