## Supplementary material for "Increasing Cancer Stemness Drives Prostate Cancer Progression, Plasticity, Therapy Resistance and Poor Patient Survival": Table S4

### Sheet: Table S4. Index (Stats)
Liu, Jamroze & Cortes et al.
Supplementary Table 4: Summary of statistical significance of differences using Tukey's multiple comparisons test
Sheet 1: Related to Fig. 3E
Sheet 2: Related to Fig. 3F
Sheet 3: Related to Fig. 10A
Sheet 4: Related to Fig. 10B
Sheet 5: Related to Fig. 10C
Sheet 6: Related to Fig. 10D
Sheet 7: Related to Fig. S5A
Sheet 8: Related to Fig. S13I
Sheet 9: Related to Fig. S13M

### Sheet: TabS4. Sheet 1-Fig.3E(c_AR-A)
Related to Fig. 3E. PCa progression is accompanied by loss of c_AR-A.
Summary of Statistical significance between different groups.
Tukey's multiple comparisons test	P Value (Unpaired t-Test)	Adjusted P Value (Tukey's multiple comparisons test)
Normal Prostate (GTEx)(116) vs. Adjacent Benign (TCGA-PRAD)(52)	0.0007	0.006
Normal Prostate (GTEx)(116) vs. Untread Pri-PCa (TCGA)(422)	<0.0001	<0.0001
Normal Prostate (GTEx)(116) vs. Hormone Tx PCa (TCGA)(70)	<0.0001	<0.0001
Normal Prostate (GTEx)(116) vs. mCRPC (GSE126078)(59)	0.588	0.9971
Normal Prostate (GTEx)(116) vs. mCRPC (SU2C 2015)(135)	0.9351	>0.9999
Normal Prostate (GTEx)(116) vs. mCRPC-Adeno (Beltran 2016)(34)	0.0325	0.2918
Normal Prostate (GTEx)(116) vs. mCRPC-NE (Beltran 2016)(15)	<0.0001	<0.0001
Adjacent Benign (TCGA-PRAD)(52) vs. Untread Pri-PCa (TCGA)(422)	<0.0001	<0.0001
Adjacent Benign (TCGA-PRAD)(52) vs. Hormone Tx PCa (TCGA)(70)	0.0009	0.047
Adjacent Benign (TCGA-PRAD)(52) vs. mCRPC (GSE126078)(59)	0.0231	0.0284
Adjacent Benign (TCGA-PRAD)(52) vs. mCRPC (SU2C 2015)(135)	0.0067	0.0032
Adjacent Benign (TCGA-PRAD)(52) vs. mCRPC-Adeno (Beltran 2016)(34)	0.0002	<0.0001
Adjacent Benign (TCGA-PRAD)(52) vs. mCRPC-NE (Beltran 2016)(15)	<0.0001	<0.0001
Untread Pri-PCa (TCGA)(422) vs. Hormone Tx PCa (TCGA)(70)	0.0002	0.5386
Untread Pri-PCa (TCGA)(422) vs. mCRPC (GSE126078)(59)	<0.0001	<0.0001
Untread Pri-PCa (TCGA)(422) vs. mCRPC (SU2C 2015)(135)	<0.0001	<0.0001
Untread Pri-PCa (TCGA)(422) vs. mCRPC-Adeno (Beltran 2016)(34)	<0.0001	<0.0001
Untread Pri-PCa (TCGA)(422) vs. mCRPC-NE (Beltran 2016)(15)	<0.0001	<0.0001
Hormone Tx PCa (TCGA)(70) vs. mCRPC (GSE126078)(59)	<0.0001	<0.0001
Hormone Tx PCa (TCGA)(70) vs. mCRPC (SU2C 2015)(135)	<0.0001	<0.0001
Hormone Tx PCa (TCGA)(70) vs. mCRPC-Adeno (Beltran 2016)(34)	<0.0001	<0.0001
Hormone Tx PCa (TCGA)(70) vs. mCRPC-NE (Beltran 2016)(15)	<0.0001	<0.0001
mCRPC (GSE126078)(59) vs. mCRPC (SU2C 2015)(135)	0.5741	0.9913
mCRPC (GSE126078)(59) vs. mCRPC-Adeno (Beltran 2016)(34)	0.0537	0.0959
mCRPC (GSE126078)(59) vs. mCRPC-NE (Beltran 2016)(15)	<0.0001	<0.0001
mCRPC (SU2C 2015)(135) vs. mCRPC-Adeno (Beltran 2016)(34)	0.1152	0.3093
mCRPC (SU2C 2015)(135) vs. mCRPC-NE (Beltran 2016)(15)	<0.0001	<0.0001
mCRPC-Adeno (Beltran 2016)(34) vs. mCRPC-NE (Beltran 2016)(15)	<0.0001	<0.0001

### Sheet: TabS4.Sheet 2-Fig.3F(Stemness)
Related to Fig. 3F. PCa progression is accompanied by gain of Stemness.
Summary of Statistical significance between different groups.
Tukey's multiple comparisons test	P Value (Unpaired t-Test)	Adjusted P Value (Tukey's multiple comparisons test)
Normal Prostate (GTEx)(116) vs. Adjacent Benign (TCGA-PRAD)(52)	<0.0001	<0.0001
Normal Prostate (GTEx)(116) vs. Untread Pri-PCa (TCGA)(422)	<0.0001	<0.0001
Normal Prostate (GTEx)(116) vs. Hormone Tx PCa (TCGA)(70)	<0.0001	<0.0001
Normal Prostate (GTEx)(116) vs. mCRPC-Adeno (Beltran 2016)(34)	<0.0001	<0.0001
Normal Prostate (GTEx)(116) vs. mCRPC (GSE126078)(59)	<0.0001	<0.0001
Normal Prostate (GTEx)(116) vs. mCRPC (SU2C 2015)(135)	<0.0001	<0.0001
Normal Prostate (GTEx)(116) vs. mCRPC-NE (Beltran 2016)(15)	<0.0001	<0.0001
Normal Prostate (GTEx)(116) vs. mCRPC (Westbrook 2022)(42)	<0.0001	<0.0001
Normal Prostate (GTEx)(116) vs. mCRPC (Alumkal 2020)(25)	<0.0001	<0.0001
Normal Prostate (GTEx)(116) vs. PDX-LuCaP (GSE126078)(39)	<0.0001	<0.0001
Normal Prostate (GTEx)(116) vs. CCLE Prostate Cell Lines (8)	<0.0001	<0.0001
Normal Prostate (GTEx)(116) vs. XG-LAPC9 (GSE88752)(10)	<0.0001	<0.0001
Normal Prostate (GTEx)(116) vs. XG-LNCaP (GSE88752)(12)	<0.0001	<0.0001
Adjacent Benign (TCGA-PRAD)(52) vs. Untread Pri-PCa (TCGA)(422)	<0.0001	<0.0001
Adjacent Benign (TCGA-PRAD)(52) vs. Hormone Tx PCa (TCGA)(70)	<0.0001	<0.0001
Adjacent Benign (TCGA-PRAD)(52) vs. mCRPC-Adeno (Beltran 2016)(34)	<0.0001	<0.0001
Adjacent Benign (TCGA-PRAD)(52) vs. mCRPC (GSE126078)(59)	<0.0001	<0.0001
Adjacent Benign (TCGA-PRAD)(52) vs. mCRPC (SU2C 2015)(135)	<0.0001	<0.0001
Adjacent Benign (TCGA-PRAD)(52) vs. mCRPC-NE (Beltran 2016)(15)	<0.0001	<0.0001
Adjacent Benign (TCGA-PRAD)(52) vs. mCRPC (Westbrook 2022)(42)	<0.0001	<0.0001
Adjacent Benign (TCGA-PRAD)(52) vs. mCRPC (Alumkal 2020)(25)	<0.0001	<0.0001
Adjacent Benign (TCGA-PRAD)(52) vs. PDX-LuCaP (GSE126078)(39)	<0.0001	<0.0001
Adjacent Benign (TCGA-PRAD)(52) vs. CCLE Prostate Cell Lines (8)	<0.0001	<0.0001
Adjacent Benign (TCGA-PRAD)(52) vs. XG-LAPC9 (GSE88752)(10)	<0.0001	<0.0001
Adjacent Benign (TCGA-PRAD)(52) vs. XG-LNCaP (GSE88752)(12)	<0.0001	<0.0001
Untread Pri-PCa (TCGA)(422) vs. Hormone Tx PCa (TCGA)(70)	0.0555	0.9079
Untread Pri-PCa (TCGA)(422) vs. mCRPC-Adeno (Beltran 2016)(34)	<0.0001	0.0008
Untread Pri-PCa (TCGA)(422) vs. mCRPC (GSE126078)(59)	<0.0001	<0.0001
Untread Pri-PCa (TCGA)(422) vs. mCRPC (SU2C 2015)(135)	<0.0001	<0.0001
Untread Pri-PCa (TCGA)(422) vs. mCRPC-NE (Beltran 2016)(15)	<0.0001	<0.0001
Untread Pri-PCa (TCGA)(422) vs. mCRPC (Westbrook 2022)(42)	<0.0001	<0.0001
Untread Pri-PCa (TCGA)(422) vs. mCRPC (Alumkal 2020)(25)	<0.0001	<0.0001
Untread Pri-PCa (TCGA)(422) vs. PDX-LuCaP (GSE126078)(39)	<0.0001	<0.0001
Untread Pri-PCa (TCGA)(422) vs. CCLE Prostate Cell Lines (8)	<0.0001	<0.0001
Untread Pri-PCa (TCGA)(422) vs. XG-LAPC9 (GSE88752)(10)	<0.0001	<0.0001
Untread Pri-PCa (TCGA)(422) vs. XG-LNCaP (GSE88752)(12)	<0.0001	<0.0001
Hormone Tx PCa (TCGA)(70) vs. mCRPC-Adeno (Beltran 2016)(34)	0.037	0.251
Hormone Tx PCa (TCGA)(70) vs. mCRPC (GSE126078)(59)	<0.0001	<0.0001
Hormone Tx PCa (TCGA)(70) vs. mCRPC (SU2C 2015)(135)	<0.0001	<0.0001
Hormone Tx PCa (TCGA)(70) vs. mCRPC-NE (Beltran 2016)(15)	0.0003	0.0005
Hormone Tx PCa (TCGA)(70) vs. mCRPC (Westbrook 2022)(42)	<0.0001	<0.0001
Hormone Tx PCa (TCGA)(70) vs. mCRPC (Alumkal 2020)(25)	<0.0001	<0.0001
Hormone Tx PCa (TCGA)(70) vs. PDX-LuCaP (GSE126078)(39)	<0.0001	<0.0001
Hormone Tx PCa (TCGA)(70) vs. CCLE Prostate Cell Lines (8)	<0.0001	<0.0001
Hormone Tx PCa (TCGA)(70) vs. XG-LAPC9 (GSE88752)(10)	<0.0001	<0.0001
Hormone Tx PCa (TCGA)(70) vs. XG-LNCaP (GSE88752)(12)	<0.0001	<0.0001
mCPRC-Adeno (Beltran 2016)(34) vs. mCRPC (GSE126078)(59)	0.1993	0.9565
mCPRC-Adeno (Beltran 2016)(34) vs. mCRPC (SU2C 2015)(135)	0.0929	0.5141
mCPRC-Adeno (Beltran 2016)(34) vs. mCRPC-NE (Beltran 2016)(15)	0.132	0.5365
mCPRC-Adeno (Beltran 2016)(34) vs. mCRPC (Westbrook 2022)(42)	<0.0001	<0.0001
mCPRC-Adeno (Beltran 2016)(34) vs. mCRPC (Alumkal 2020)(25)	<0.0001	<0.0001
mCPRC-Adeno (Beltran 2016)(34) vs. PDX-LuCaP (GSE126078)(39)	<0.0001	<0.0001
mCPRC-Adeno (Beltran 2016)(34) vs. CCLE Prostate Cell Lines (8)	<0.0001	<0.0001
mCPRC-Adeno (Beltran 2016)(34) vs. XG-LAPC9 (GSE88752)(10)	<0.0001	<0.0001
mCPRC-Adeno (Beltran 2016)(34) vs. XG-LNCaP (GSE88752)(12)	<0.0001	<0.0001
mCRPC (GSE126078)(59) vs. mCRPC (SU2C 2015)(135)	0.5444	>0.9999
mCRPC (GSE126078)(59) vs. mCRPC-NE (Beltran 2016)(15)	0.2076	0.9883
mCRPC (GSE126078)(59) vs. mCRPC (Westbrook 2022)(42)	<0.0001	<0.0001
mCRPC (GSE126078)(59) vs. mCRPC (Alumkal 2020)(25)	<0.0001	<0.0001
mCRPC (GSE126078)(59) vs. PDX-LuCaP (GSE126078)(39)	<0.0001	<0.0001
mCRPC (GSE126078)(59) vs. CCLE Prostate Cell Lines (8)	<0.0001	<0.0001
mCRPC (GSE126078)(59) vs. XG-LAPC9 (GSE88752)(10)	<0.0001	<0.0001
mCRPC (GSE126078)(59) vs. XG-LNCaP (GSE88752)(12)	<0.0001	<0.0001
mCRPC (SU2C 2015)(135) vs. mCRPC-NE (Beltran 2016)(15)	0.4693	0.9994
mCRPC (SU2C 2015)(135) vs. mCRPC (Westbrook 2022)(42)	<0.0001	<0.0001
mCRPC (SU2C 2015)(135) vs. mCRPC (Alumkal 2020)(25)	<0.0001	<0.0001
mCRPC (SU2C 2015)(135) vs. PDX-LuCaP (GSE126078)(39)	<0.0001	<0.0001
mCRPC (SU2C 2015)(135) vs. CCLE Prostate Cell Lines (8)	<0.0001	<0.0001
mCRPC (SU2C 2015)(135) vs. XG-LAPC9 (GSE88752)(10)	<0.0001	<0.0001
mCRPC (SU2C 2015)(135) vs. XG-LNCaP (GSE88752)(12)	<0.0001	<0.0001
mCRPC-NE (Beltran 2016)(15) vs. mCRPC (Westbrook 2022)(42)	0.0142	0.0926
mCRPC-NE (Beltran 2016)(15) vs. mCRPC (Alumkal 2020)(25)	0.0102	0.0962
mCRPC-NE (Beltran 2016)(15) vs. PDX-LuCaP (GSE126078)(39)	<0.0001	<0.0001
mCRPC-NE (Beltran 2016)(15) vs. CCLE Prostate Cell Lines (8)	<0.0001	<0.0001
mCRPC-NE (Beltran 2016)(15) vs. XG-LAPC9 (GSE88752)(10)	<0.0001	<0.0001
mCRPC-NE (Beltran 2016)(15) vs. XG-LNCaP (GSE88752)(12)	<0.0001	<0.0001
mCRPC (Westbrook 2022)(42) vs. mCRPC (Alumkal 2020)(25)	0.7869	>0.9999
mCRPC (Westbrook 2022)(42) vs. PDX-LuCaP (GSE126078)(39)	<0.0001	<0.0001
mCRPC (Westbrook 2022)(42) vs. CCLE Prostate Cell Lines (8)	<0.0001	<0.0001
mCRPC (Westbrook 2022)(42) vs. XG-LAPC9 (GSE88752)(10)	<0.0001	<0.0001
mCRPC (Westbrook 2022)(42) vs. XG-LNCaP (GSE88752)(12)	<0.0001	<0.0001
mCRPC (Alumkal 2020)(25) vs. PDX-LuCaP (GSE126078)(39)	<0.0001	<0.0001
mCRPC (Alumkal 2020)(25) vs. CCLE Prostate Cell Lines (8)	<0.0001	<0.0001
mCRPC (Alumkal 2020)(25) vs. XG-LAPC9 (GSE88752)(10)	<0.0001	<0.0001
mCRPC (Alumkal 2020)(25) vs. XG-LNCaP (GSE88752)(12)	<0.0001	<0.0001
PDX-LuCaP (GSE126078)(39) vs. CCLE Prostate Cell Lines (8)	0.6014	>0.9999
PDX-LuCaP (GSE126078)(39) vs. XG-LAPC9 (GSE88752)(10)	0.0364	0.6813
PDX-LuCaP (GSE126078)(39) vs. XG-LNCaP (GSE88752)(12)	<0.0001	0.0001
CCLE Prostate Cell Lines (8) vs. XG-LAPC9 (GSE88752)(10)	0.232	0.9981
CCLE Prostate Cell Lines (8) vs. XG-LNCaP (GSE88752)(12)	0.0049	0.1463
XG-LAPC9 (GSE88752)(10) vs. XG-LNCaP (GSE88752)(12)	0.0002	0.7947

### Sheet: TabS4.Sheet 3-Fig.10A(cr_AR-A)
Related to Fig. 10A. cr_AR-A (Castration-reprogrammed AR activity (cr_AR-A) and RB1-loss signature contribute to increased Stemness in mCRPC.)
Summary of Statistical significance between different groups.
Tukey's multiple comparisons test	P Value (Unpaired t-Test)	Adjusted P Value (Tukey's multiple comparisons test)
Normal Prostate (GTEx)(116) vs. Adjacent Benign (TCGA-PRAD)(52)	0.0006	0.0788
Normal Prostate (GTEx)(116) vs. Untread Pri-PCa (TCGA)(422)	<0.0001	<0.0001
Normal Prostate (GTEx)(116) vs. Hormone Tx PCa (TCGA)(70)	<0.0001	<0.0001
Normal Prostate (GTEx)(116) vs. mCRPC (GSE126078)(59)	<0.0001	<0.0001
Normal Prostate (GTEx)(116) vs. mCRPC (SU2C 2015)(135)	<0.0001	<0.0001
Adjacent Benign (TCGA-PRAD)(52) vs. Untread Pri-PCa (TCGA)(422)	<0.0001	<0.0001
Adjacent Benign (TCGA-PRAD)(52) vs. Hormone Tx PCa (TCGA)(70)	<0.0001	<0.0001
Adjacent Benign (TCGA-PRAD)(52) vs. mCRPC (GSE126078)(59)	<0.0001	<0.0001
Adjacent Benign (TCGA-PRAD)(52) vs. mCRPC (SU2C 2015)(135)	<0.0001	<0.0001
Untread Pri-PCa (TCGA)(422) vs. Hormone Tx PCa (TCGA)(70)	<0.0001	<0.0001
Untread Pri-PCa (TCGA)(422) vs. mCRPC (GSE126078)(59)	<0.0001	<0.0001
Untread Pri-PCa (TCGA)(422) vs. mCRPC (SU2C 2015)(135)	<0.0001	<0.0001
Hormone Tx PCa (TCGA)(70) vs. mCRPC (GSE126078)(59)	<0.0001	<0.0001
Hormone Tx PCa (TCGA)(70) vs. mCRPC (SU2C 2015)(135)	<0.0001	<0.0001
mCRPC (GSE126078)(59) vs. mCRPC (SU2C 2015)(135)	0.0361	0.2985

### Sheet: TabS4.Sheet 4-Fig.10B(RB1-loss)
Related to Fig. 10B. RB1-loss signature (Castration-reprogrammed AR activity (cr_AR-A) and RB1-loss signature contribute to increased Stemness in mCRPC.)
Summary of Statistical significance between different groups.
Tukey's multiple comparisons test	P Value (Unpaired t-Test)	Adjusted P Value (Tukey's multiple comparisons test)
Normal Prostate (GTEx)(116) vs. Adjacent Benign (TCGA-PRAD)(52)	<0.0001	<0.0001
Normal Prostate (GTEx)(116) vs. Untread Pri-PCa (TCGA)(422)	<0.0001	<0.0001
Normal Prostate (GTEx)(116) vs. Hormone Tx PCa (TCGA)(70)	<0.0001	<0.0001
Normal Prostate (GTEx)(116) vs. mCRPC (GSE126078)(59)	<0.0001	<0.0001
Normal Prostate (GTEx)(116) vs. mCRPC (SU2C 2015)(135)	<0.0001	<0.0001
Adjacent Benign (TCGA-PRAD)(52) vs. Untread Pri-PCa (TCGA)(422)	<0.0001	0.0041
Adjacent Benign (TCGA-PRAD)(52) vs. Hormone Tx PCa (TCGA)(70)	<0.0001	<0.0001
Adjacent Benign (TCGA-PRAD)(52) vs. mCRPC (GSE126078)(59)	<0.0001	<0.0001
Adjacent Benign (TCGA-PRAD)(52) vs. mCRPC (SU2C 2015)(135)	<0.0001	<0.0001
Untread Pri-PCa (TCGA)(422) vs. Hormone Tx PCa (TCGA)(70)	<0.0001	<0.0001
Untread Pri-PCa (TCGA)(422) vs. mCRPC (GSE126078)(59)	<0.0001	<0.0001
Untread Pri-PCa (TCGA)(422) vs. mCRPC (SU2C 2015)(135)	<0.0001	<0.0001
Hormone Tx PCa (TCGA)(70) vs. mCRPC (GSE126078)(59)	<0.0001	<0.0001
Hormone Tx PCa (TCGA)(70) vs. mCRPC (SU2C 2015)(135)	<0.0001	<0.0001
mCRPC (GSE126078)(59) vs. mCRPC (SU2C 2015)(135)	0.003	0.0002

### Sheet: TabS4.Sheet 5-Fig.1C(PTEN-loss)
Related to Fig. 10C. PTEN-loss signature (Castration-reprogrammed AR activity (cr_AR-A) and RB1-loss signature contribute to increased Stemness in mCRPC.)
Summary of Statistical significance between different groups.
Tukey's multiple comparisons test	P Value (Unpaired t-Test)	Adjusted P Value (Tukey's multiple comparisons test)
Normal Prostate (GTEx)(116) vs. Adjacent Benign (TCGA-PRAD)(52)	<0.0001	<0.0001
Normal Prostate (GTEx)(116) vs. Untread Pri-PCa (TCGA)(422)	<0.0001	<0.0001
Normal Prostate (GTEx)(116) vs. Hormone Tx PCa (TCGA)(70)	<0.0001	<0.0001
Normal Prostate (GTEx)(116) vs. mCRPC (GSE126078)(59)	<0.0001	<0.0001
Normal Prostate (GTEx)(116) vs. mCRPC (SU2C 2015)(135)	<0.0001	<0.0001
Adjacent Benign (TCGA-PRAD)(52) vs. Untread Pri-PCa (TCGA)(422)	<0.0001	<0.0001
Adjacent Benign (TCGA-PRAD)(52) vs. Hormone Tx PCa (TCGA)(70)	<0.0001	<0.0001
Adjacent Benign (TCGA-PRAD)(52) vs. mCRPC (GSE126078)(59)	0.3571	0.955
Adjacent Benign (TCGA-PRAD)(52) vs. mCRPC (SU2C 2015)(135)	<0.0001	<0.0001
Untread Pri-PCa (TCGA)(422) vs. Hormone Tx PCa (TCGA)(70)	0.0056	0.0363
Untread Pri-PCa (TCGA)(422) vs. mCRPC (GSE126078)(59)	<0.0001	<0.0001
Untread Pri-PCa (TCGA)(422) vs. mCRPC (SU2C 2015)(135)	0.6073	0.9944
Hormone Tx PCa (TCGA)(70) vs. mCRPC (GSE126078)(59)	<0.0001	<0.0001
Hormone Tx PCa (TCGA)(70) vs. mCRPC (SU2C 2015)(135)	0.0353	0.226
mCRPC (GSE126078)(59) vs. mCRPC (SU2C 2015)(135)	<0.0001	<0.0001

### Sheet: TabS4.Sheet 6-Fig.10D(PCa-Stem)
Related to Fig. 10D. PCa-Stem (Castration-reprogrammed AR activity (cr_AR-A) and RB1-loss signature contribute to increased Stemness in mCRPC.)
Summary of Statistical significance between different groups.
Tukey's multiple comparisons test	P Value (Unpaired t-Test)	Adjusted P Value (Tukey's multiple comparisons test)
Normal Prostate (GTEx)(116) vs. Adjacent Benign (TCGA-PRAD)(52)	<0.0001	<0.0001
Normal Prostate (GTEx)(116) vs. Untread Pri-PCa (TCGA)(422)	<0.0001	<0.0001
Normal Prostate (GTEx)(116) vs. Hormone Tx PCa (TCGA)(70)	<0.0001	<0.0001
Normal Prostate (GTEx)(116) vs. mCRPC (GSE126078)(59)	<0.0001	<0.0001
Normal Prostate (GTEx)(116) vs. mCRPC (SU2C 2015)(135)	<0.0001	<0.0001
Adjacent Benign (TCGA-PRAD)(52) vs. Untread Pri-PCa (TCGA)(422)	<0.0001	<0.0001
Adjacent Benign (TCGA-PRAD)(52) vs. Hormone Tx PCa (TCGA)(70)	<0.0001	<0.0001
Adjacent Benign (TCGA-PRAD)(52) vs. mCRPC (GSE126078)(59)	<0.0001	<0.0001
Adjacent Benign (TCGA-PRAD)(52) vs. mCRPC (SU2C 2015)(135)	<0.0001	<0.0001
Untread Pri-PCa (TCGA)(422) vs. Hormone Tx PCa (TCGA)(70)	<0.0001	<0.0001
Untread Pri-PCa (TCGA)(422) vs. mCRPC (GSE126078)(59)	<0.0001	<0.0001
Untread Pri-PCa (TCGA)(422) vs. mCRPC (SU2C 2015)(135)	<0.0001	<0.0001
Hormone Tx PCa (TCGA)(70) vs. mCRPC (GSE126078)(59)	0.0001	0.0008
Hormone Tx PCa (TCGA)(70) vs. mCRPC (SU2C 2015)(135)	<0.0001	<0.0001
mCRPC (GSE126078)(59) vs. mCRPC (SU2C 2015)(135)	0.0032	0.0116

### Sheet: TabS4.Sheet 7-Fig.S5A(Stemness)
Related to Fig. S5A. PCa progression is accompanied by gain of Stemness.
Summary of Statistical significance between different groups.
Tukey's multiple comparisons test	P Value (Unpaired t-Test)	Adjusted P Value (Tukey's multiple comparisons test)
Normal Prostate (GTEx)(245) vs. Adjacent Benign (TCGA-PRAD)(52)	<0.0001	<0.0001
Normal Prostate (GTEx)(245) vs. Adjacent Benign (Gerhauser 2018)(9)	<0.0001	<0.0001
Normal Prostate (GTEx)(245) vs. Early onset PCa (Gerhauser 2018)(118)	<0.0001	<0.0001
Normal Prostate (GTEx)(245) vs. Low-Grade PCa (TCGA)(185)	<0.0001	<0.0001
Normal Prostate (GTEx)(245) vs. High-Grade PCa (TCGA)(237)	<0.0001	<0.0001
Normal Prostate (GTEx)(245) vs. Untread Pri-PCa (TCGA)(422)	<0.0001	<0.0001
Normal Prostate (GTEx)(245) vs. Hormone Tx PCa (TCGA)(70)	<0.0001	<0.0001
Normal Prostate (GTEx)(245) vs. mCPRC-Adeno (Beltran 2016)(34)	<0.0001	<0.0001
Normal Prostate (GTEx)(245) vs. mCRPC (SU2C 2015)(98)	<0.0001	<0.0001
Normal Prostate (GTEx)(245) vs. mCRPC (SU2C 2019)(266)	<0.0001	<0.0001
Normal Prostate (GTEx)(245) vs. mCRPC (GSE126078)(98)	<0.0001	<0.0001
Normal Prostate (GTEx)(245) vs. mCRPC-NE (Beltran 2016)(15)	<0.0001	<0.0001
Normal Prostate (GTEx)(245) vs. mCRPC (Westbrook 2022)(42)	<0.0001	<0.0001
Normal Prostate (GTEx)(245) vs. mCRPC (Alumkal 2020)(25)	<0.0001	<0.0001
Normal Prostate (GTEx)(245) vs. CCLE Cell Lines (1019)	<0.0001	<0.0001
Normal Prostate (GTEx)(245) vs. PDX-LuCaP (GSE126078)(39)	<0.0001	<0.0001
Normal Prostate (GTEx)(245) vs. CCLE Prostate Cell Lines (8)	<0.0001	<0.0001
Normal Prostate (GTEx)(245) vs. XG-LAPC9 (GSE88752)(10)	<0.0001	<0.0001
Normal Prostate (GTEx)(245) vs. XG-LNCaP (GSE88752)(12)	<0.0001	<0.0001
Adjacent Benign (TCGA-PRAD)(52) vs. Adjacent Benign (Gerhauser 2018)(9)	0.7546	0.7546
Adjacent Benign (TCGA-PRAD)(52) vs. Early onset PCa (Gerhauser 2018)(118)	<0.0001	<0.0001
Adjacent Benign (TCGA-PRAD)(52) vs. Low-Grade PCa (TCGA)(185)	<0.0001	<0.0001
Adjacent Benign (TCGA-PRAD)(52) vs. High-Grade PCa (TCGA)(237)	<0.0001	<0.0001
Adjacent Benign (TCGA-PRAD)(52) vs. Untread Pri-PCa (TCGA)(422)	<0.0001	<0.0001
Adjacent Benign (TCGA-PRAD)(52) vs. Hormone Tx PCa (TCGA)(70)	<0.0001	<0.0001
Adjacent Benign (TCGA-PRAD)(52) vs. mCPRC-Adeno (Beltran 2016)(34)	<0.0001	<0.0001
Adjacent Benign (TCGA-PRAD)(52) vs. mCRPC (SU2C 2015)(98)	<0.0001	<0.0001
Adjacent Benign (TCGA-PRAD)(52) vs. mCRPC (SU2C 2019)(266)	<0.0001	<0.0001
Adjacent Benign (TCGA-PRAD)(52) vs. mCRPC (GSE126078)(98)	<0.0001	<0.0001
Adjacent Benign (TCGA-PRAD)(52) vs. mCRPC-NE (Beltran 2016)(15)	<0.0001	<0.0001
Adjacent Benign (TCGA-PRAD)(52) vs. mCRPC (Westbrook 2022)(42)	<0.0001	<0.0001
Adjacent Benign (TCGA-PRAD)(52) vs. mCRPC (Alumkal 2020)(25)	<0.0001	<0.0001
Adjacent Benign (TCGA-PRAD)(52) vs. CCLE Cell Lines (1019)	<0.0001	<0.0001
Adjacent Benign (TCGA-PRAD)(52) vs. PDX-LuCaP (GSE126078)(39)	<0.0001	<0.0001
Adjacent Benign (TCGA-PRAD)(52) vs. CCLE Prostate Cell Lines (8)	<0.0001	<0.0001
Adjacent Benign (TCGA-PRAD)(52) vs. XG-LAPC9 (GSE88752)(10)	<0.0001	<0.0001
Adjacent Benign (TCGA-PRAD)(52) vs. XG-LNCaP (GSE88752)(12)	<0.0001	<0.0001
Adjacent Benign (Gerhauser 2018)(9) vs. Early onset PCa (Gerhauser 2018)(118)	0.028	0.028
Adjacent Benign (Gerhauser 2018)(9) vs. Low-Grade PCa (TCGA)(185)	0.0002	0.0002
Adjacent Benign (Gerhauser 2018)(9) vs. High-Grade PCa (TCGA)(237)	0.0002	0.0002
Adjacent Benign (Gerhauser 2018)(9) vs. Untread Pri-PCa (TCGA)(422)	0.0002	0.0002
Adjacent Benign (Gerhauser 2018)(9) vs. Hormone Tx PCa (TCGA)(70)	0.001	0.001
Adjacent Benign (Gerhauser 2018)(9) vs. mCPRC-Adeno (Beltran 2016)(34)	0.0002	0.0002
Adjacent Benign (Gerhauser 2018)(9) vs. mCRPC (SU2C 2015)(98)	<0.0001	<0.0001
Adjacent Benign (Gerhauser 2018)(9) vs. mCRPC (SU2C 2019)(266)	<0.0001	<0.0001
Adjacent Benign (Gerhauser 2018)(9) vs. mCRPC (GSE126078)(98)	<0.0001	<0.0001
Adjacent Benign (Gerhauser 2018)(9) vs. mCRPC-NE (Beltran 2016)(15)	<0.0001	<0.0001
Adjacent Benign (Gerhauser 2018)(9) vs. mCRPC (Westbrook 2022)(42)	<0.0001	<0.0001
Adjacent Benign (Gerhauser 2018)(9) vs. mCRPC (Alumkal 2020)(25)	<0.0001	<0.0001
Adjacent Benign (Gerhauser 2018)(9) vs. CCLE Cell Lines (1019)	<0.0001	<0.0001
Adjacent Benign (Gerhauser 2018)(9) vs. PDX-LuCaP (GSE126078)(39)	<0.0001	<0.0001
Adjacent Benign (Gerhauser 2018)(9) vs. CCLE Prostate Cell Lines (8)	<0.0001	<0.0001
Adjacent Benign (Gerhauser 2018)(9) vs. XG-LAPC9 (GSE88752)(10)	<0.0001	<0.0001
Adjacent Benign (Gerhauser 2018)(9) vs. XG-LNCaP (GSE88752)(12)	<0.0001	<0.0001
Early onset PCa (Gerhauser 2018)(118) vs. Low-Grade PCa (TCGA)(185)	<0.0001	<0.0001
Early onset PCa (Gerhauser 2018)(118) vs. High-Grade PCa (TCGA)(237)	<0.0001	<0.0001
Early onset PCa (Gerhauser 2018)(118) vs. Untread Pri-PCa (TCGA)(422)	<0.0001	<0.0001
Early onset PCa (Gerhauser 2018)(118) vs. Hormone Tx PCa (TCGA)(70)	<0.0001	<0.0001
Early onset PCa (Gerhauser 2018)(118) vs. mCPRC-Adeno (Beltran 2016)(34)	<0.0001	<0.0001
Early onset PCa (Gerhauser 2018)(118) vs. mCRPC (SU2C 2015)(98)	<0.0001	<0.0001
Early onset PCa (Gerhauser 2018)(118) vs. mCRPC (SU2C 2019)(266)	<0.0001	<0.0001
Early onset PCa (Gerhauser 2018)(118) vs. mCRPC (GSE126078)(98)	<0.0001	<0.0001
Early onset PCa (Gerhauser 2018)(118) vs. mCRPC-NE (Beltran 2016)(15)	<0.0001	<0.0001
Early onset PCa (Gerhauser 2018)(118) vs. mCRPC (Westbrook 2022)(42)	<0.0001	<0.0001
Early onset PCa (Gerhauser 2018)(118) vs. mCRPC (Alumkal 2020)(25)	<0.0001	<0.0001
Early onset PCa (Gerhauser 2018)(118) vs. CCLE Cell Lines (1019)	<0.0001	<0.0001
Early onset PCa (Gerhauser 2018)(118) vs. PDX-LuCaP (GSE126078)(39)	<0.0001	<0.0001
Early onset PCa (Gerhauser 2018)(118) vs. CCLE Prostate Cell Lines (8)	<0.0001	<0.0001
Early onset PCa (Gerhauser 2018)(118) vs. XG-LAPC9 (GSE88752)(10)	<0.0001	<0.0001
Early onset PCa (Gerhauser 2018)(118) vs. XG-LNCaP (GSE88752)(12)	<0.0001	<0.0001
Low-Grade PCa (TCGA)(185) vs. High-Grade PCa (TCGA)(237)	0.0999	0.0999
Low-Grade PCa (TCGA)(185) vs. Untread Pri-PCa (TCGA)(422)	0.3073	0.3073
Low-Grade PCa (TCGA)(185) vs. Hormone Tx PCa (TCGA)(70)	0.0132	0.0132
Low-Grade PCa (TCGA)(185) vs. mCPRC-Adeno (Beltran 2016)(34)	<0.0001	<0.0001
Low-Grade PCa (TCGA)(185) vs. mCRPC (SU2C 2015)(98)	<0.0001	<0.0001
Low-Grade PCa (TCGA)(185) vs. mCRPC (SU2C 2019)(266)	<0.0001	<0.0001
Low-Grade PCa (TCGA)(185) vs. mCRPC (GSE126078)(98)	<0.0001	<0.0001
Low-Grade PCa (TCGA)(185) vs. mCRPC-NE (Beltran 2016)(15)	<0.0001	<0.0001
Low-Grade PCa (TCGA)(185) vs. mCRPC (Westbrook 2022)(42)	<0.0001	<0.0001
Low-Grade PCa (TCGA)(185) vs. mCRPC (Alumkal 2020)(25)	<0.0001	<0.0001
Low-Grade PCa (TCGA)(185) vs. CCLE Cell Lines (1019)	<0.0001	<0.0001
Low-Grade PCa (TCGA)(185) vs. PDX-LuCaP (GSE126078)(39)	<0.0001	<0.0001
Low-Grade PCa (TCGA)(185) vs. CCLE Prostate Cell Lines (8)	<0.0001	<0.0001
Low-Grade PCa (TCGA)(185) vs. XG-LAPC9 (GSE88752)(10)	<0.0001	<0.0001
Low-Grade PCa (TCGA)(185) vs. XG-LNCaP (GSE88752)(12)	<0.0001	<0.0001
High-Grade PCa (TCGA)(237) vs. Untread Pri-PCa (TCGA)(422)	0.3759	0.3759
High-Grade PCa (TCGA)(237) vs. Hormone Tx PCa (TCGA)(70)	0.1754	0.1754
High-Grade PCa (TCGA)(237) vs. mCPRC-Adeno (Beltran 2016)(34)	<0.0001	<0.0001
High-Grade PCa (TCGA)(237) vs. mCRPC (SU2C 2015)(98)	<0.0001	<0.0001
High-Grade PCa (TCGA)(237) vs. mCRPC (SU2C 2019)(266)	<0.0001	<0.0001
High-Grade PCa (TCGA)(237) vs. mCRPC (GSE126078)(98)	<0.0001	<0.0001
High-Grade PCa (TCGA)(237) vs. mCRPC-NE (Beltran 2016)(15)	<0.0001	<0.0001
High-Grade PCa (TCGA)(237) vs. mCRPC (Westbrook 2022)(42)	<0.0001	<0.0001
High-Grade PCa (TCGA)(237) vs. mCRPC (Alumkal 2020)(25)	<0.0001	<0.0001
High-Grade PCa (TCGA)(237) vs. CCLE Cell Lines (1019)	<0.0001	<0.0001
High-Grade PCa (TCGA)(237) vs. PDX-LuCaP (GSE126078)(39)	<0.0001	<0.0001
High-Grade PCa (TCGA)(237) vs. CCLE Prostate Cell Lines (8)	<0.0001	<0.0001
High-Grade PCa (TCGA)(237) vs. XG-LAPC9 (GSE88752)(10)	<0.0001	<0.0001
High-Grade PCa (TCGA)(237) vs. XG-LNCaP (GSE88752)(12)	<0.0001	<0.0001
Untread Pri-PCa (TCGA)(422) vs. Hormone Tx PCa (TCGA)(70)	0.0392	0.0392
Untread Pri-PCa (TCGA)(422) vs. mCPRC-Adeno (Beltran 2016)(34)	<0.0001	<0.0001
Untread Pri-PCa (TCGA)(422) vs. mCRPC (SU2C 2015)(98)	<0.0001	<0.0001
Untread Pri-PCa (TCGA)(422) vs. mCRPC (SU2C 2019)(266)	<0.0001	<0.0001
Untread Pri-PCa (TCGA)(422) vs. mCRPC (GSE126078)(98)	<0.0001	<0.0001
Untread Pri-PCa (TCGA)(422) vs. mCRPC-NE (Beltran 2016)(15)	<0.0001	<0.0001
Untread Pri-PCa (TCGA)(422) vs. mCRPC (Westbrook 2022)(42)	<0.0001	<0.0001
Untread Pri-PCa (TCGA)(422) vs. mCRPC (Alumkal 2020)(25)	<0.0001	<0.0001
Untread Pri-PCa (TCGA)(422) vs. CCLE Cell Lines (1019)	<0.0001	<0.0001
Untread Pri-PCa (TCGA)(422) vs. PDX-LuCaP (GSE126078)(39)	<0.0001	<0.0001
Untread Pri-PCa (TCGA)(422) vs. CCLE Prostate Cell Lines (8)	<0.0001	<0.0001
Untread Pri-PCa (TCGA)(422) vs. XG-LAPC9 (GSE88752)(10)	<0.0001	<0.0001
Untread Pri-PCa (TCGA)(422) vs. XG-LNCaP (GSE88752)(12)	<0.0001	<0.0001
Hormone Tx PCa (TCGA)(70) vs. mCPRC-Adeno (Beltran 2016)(34)	0.041	0.041
Hormone Tx PCa (TCGA)(70) vs. mCRPC (SU2C 2015)(98)	<0.0001	<0.0001
Hormone Tx PCa (TCGA)(70) vs. mCRPC (SU2C 2019)(266)	<0.0001	<0.0001
Hormone Tx PCa (TCGA)(70) vs. mCRPC (GSE126078)(98)	<0.0001	<0.0001
Hormone Tx PCa (TCGA)(70) vs. mCRPC-NE (Beltran 2016)(15)	0.0012	<0.0001
Hormone Tx PCa (TCGA)(70) vs. mCRPC (Westbrook 2022)(42)	<0.0001	<0.0001
Hormone Tx PCa (TCGA)(70) vs. mCRPC (Alumkal 2020)(25)	<0.0001	<0.0001
Hormone Tx PCa (TCGA)(70) vs. CCLE Cell Lines (1019)	<0.0001	<0.0001
Hormone Tx PCa (TCGA)(70) vs. PDX-LuCaP (GSE126078)(39)	<0.0001	<0.0001
Hormone Tx PCa (TCGA)(70) vs. CCLE Prostate Cell Lines (8)	<0.0001	<0.0001
Hormone Tx PCa (TCGA)(70) vs. XG-LAPC9 (GSE88752)(10)	<0.0001	<0.0001
Hormone Tx PCa (TCGA)(70) vs. XG-LNCaP (GSE88752)(12)	<0.0001	<0.0001
mCPRC-Adeno (Beltran 2016)(34) vs. mCRPC (SU2C 2015)(98)	0.1401	0.1401
mCPRC-Adeno (Beltran 2016)(34) vs. mCRPC (SU2C 2019)(266)	0.2282	0.2282
mCPRC-Adeno (Beltran 2016)(34) vs. mCRPC (GSE126078)(98)	0.0502	0.0502
mCPRC-Adeno (Beltran 2016)(34) vs. mCRPC-NE (Beltran 2016)(15)	0.1503	0.1503
mCPRC-Adeno (Beltran 2016)(34) vs. mCRPC (Westbrook 2022)(42)	0.0003	0.0003
mCPRC-Adeno (Beltran 2016)(34) vs. mCRPC (Alumkal 2020)(25)	0.0005	0.0005
mCPRC-Adeno (Beltran 2016)(34) vs. CCLE Cell Lines (1019)	<0.0001	<0.0001
mCPRC-Adeno (Beltran 2016)(34) vs. PDX-LuCaP (GSE126078)(39)	<0.0001	<0.0001
mCPRC-Adeno (Beltran 2016)(34) vs. CCLE Prostate Cell Lines (8)	<0.0001	<0.0001
mCPRC-Adeno (Beltran 2016)(34) vs. XG-LAPC9 (GSE88752)(10)	<0.0001	<0.0001
mCPRC-Adeno (Beltran 2016)(34) vs. XG-LNCaP (GSE88752)(12)	<0.0001	<0.0001
mCRPC (SU2C 2015)(98) vs. mCRPC (SU2C 2019)(266)	0.8901	0.8901
mCRPC (SU2C 2015)(98) vs. mCRPC (GSE126078)(98)	0.3818	0.3818
mCRPC (SU2C 2015)(98) vs. mCRPC-NE (Beltran 2016)(15)	0.3696	0.3696
mCRPC (SU2C 2015)(98) vs. mCRPC (Westbrook 2022)(42)	0.0001	0.0001
mCRPC (SU2C 2015)(98) vs. mCRPC (Alumkal 2020)(25)	0.0003	0.0003
mCRPC (SU2C 2015)(98) vs. CCLE Cell Lines (1019)	<0.0001	<0.0001
mCRPC (SU2C 2015)(98) vs. PDX-LuCaP (GSE126078)(39)	<0.0001	<0.0001
mCRPC (SU2C 2015)(98) vs. CCLE Prostate Cell Lines (8)	<0.0001	<0.0001
mCRPC (SU2C 2015)(98) vs. XG-LAPC9 (GSE88752)(10)	<0.0001	<0.0001
mCRPC (SU2C 2015)(98) vs. XG-LNCaP (GSE88752)(12)	<0.0001	<0.0001
mCRPC (SU2C 2019)(polyA)(266) vs. mCRPC (GSE126078)(98)	0.3248	0.3248
mCRPC (SU2C 2019)(polyA)(266) vs. mCRPC-NE (Beltran 2016)(15)	0.4458	0.4458
mCRPC (SU2C 2019)(polyA)(266) vs. mCRPC (Westbrook 2022)(42)	0.0006	0.0006
mCRPC (SU2C 2019)(polyA)(266) vs. mCRPC (Alumkal 2020)(25)	0.0027	0.0027
mCRPC (SU2C 2019)(polyA)(266) vs. CCLE Cell Lines (1019)	<0.0001	<0.0001
mCRPC (SU2C 2019)(polyA)(266) vs. PDX-LuCaP (GSE126078)(39)	<0.0001	<0.0001
mCRPC (SU2C 2019)(polyA)(266) vs. CCLE Prostate Cell Lines (8)	<0.0001	<0.0001
mCRPC (SU2C 2019)(polyA)(266) vs. XG-LAPC9 (GSE88752)(10)	<0.0001	<0.0001
mCRPC (SU2C 2019)(polyA)(266) vs. XG-LNCaP (GSE88752)(12)	<0.0001	<0.0001
mCRPC (GSE126078)(98) vs. mCRPC-NE (Beltran 2016)(15)	0.6834	0.6834
mCRPC (GSE126078)(98) vs. mCRPC (Westbrook 2022)(42)	0.0027	0.0027
mCRPC (GSE126078)(98) vs. mCRPC (Alumkal 2020)(25)	0.0041	0.0041
mCRPC (GSE126078)(98) vs. CCLE Cell Lines (1019)	<0.0001	<0.0001
mCRPC (GSE126078)(98) vs. PDX-LuCaP (GSE126078)(39)	<0.0001	<0.0001
mCRPC (GSE126078)(98) vs. CCLE Prostate Cell Lines (8)	<0.0001	<0.0001
mCRPC (GSE126078)(98) vs. XG-LAPC9 (GSE88752)(10)	<0.0001	<0.0001
mCRPC (GSE126078)(98) vs. XG-LNCaP (GSE88752)(12)	<0.0001	<0.0001
mCRPC-NE (Beltran 2016)(15) vs. mCRPC (Westbrook 2022)(42)	0.157	0.1565
mCRPC-NE (Beltran 2016)(15) vs. mCRPC (Alumkal 2020)(25)	0.0996	0.0996
mCRPC-NE (Beltran 2016)(15) vs. CCLE Cell Lines (1019)	<0.0001	<0.0001
mCRPC-NE (Beltran 2016)(15) vs. PDX-LuCaP (GSE126078)(39)	<0.0001	<0.0001
mCRPC-NE (Beltran 2016)(15) vs. CCLE Prostate Cell Lines (8)	<0.0001	<0.0001
mCRPC-NE (Beltran 2016)(15) vs. XG-LAPC9 (GSE88752)(10)	<0.0001	<0.0001
mCRPC-NE (Beltran 2016)(15) vs. XG-LNCaP (GSE88752)(12)	<0.0001	<0.0001
mCRPC (Westbrook 2022)(42) vs. mCRPC (Alumkal 2020)(25)	0.7861	0.7861
mCRPC (Westbrook 2022)(42) vs. CCLE Cell Lines (1019)	<0.0001	<0.0001
mCRPC (Westbrook 2022)(42) vs. PDX-LuCaP (GSE126078)(39)	<0.0001	<0.0001
mCRPC (Westbrook 2022)(42) vs. CCLE Prostate Cell Lines (8)	<0.0001	<0.0001
mCRPC (Westbrook 2022)(42) vs. XG-LAPC9 (GSE88752)(10)	<0.0001	<0.0001
mCRPC (Westbrook 2022)(42) vs. XG-LNCaP (GSE88752)(12)	<0.0001	<0.0001
mCRPC (Alumkal 2020)(25) vs. CCLE Cell Lines (1019)	<0.0001	<0.0001
mCRPC (Alumkal 2020)(25) vs. PDX-LuCaP (GSE126078)(39)	<0.0001	<0.0001
mCRPC (Alumkal 2020)(25) vs. CCLE Prostate Cell Lines (8)	<0.0001	0.0049
mCRPC (Alumkal 2020)(25) vs. XG-LAPC9 (GSE88752)(10)	<0.0001	<0.0001
mCRPC (Alumkal 2020)(25) vs. XG-LNCaP (GSE88752)(12)	<0.0001	<0.0001
CCLE Cell Lines (1019) vs. PDX-LuCaP (GSE126078)(39)	0.15	0.15
CCLE Cell Lines (1019) vs. CCLE Prostate Cell Lines (8)	0.3438	0.3438
CCLE Cell Lines (1019) vs. XG-LAPC9 (GSE88752)(10)	0.0716	0.0716
CCLE Cell Lines (1019) vs. XG-LNCaP (GSE88752)(12)	0.0011	0.0011
PDX-LuCaP (GSE126078)(39) vs. CCLE Prostate Cell Lines (8)	0.6018	0.6018
PDX-LuCaP (GSE126078)(39) vs. XG-LAPC9 (GSE88752)(10)	0.0363	0.0363
PDX-LuCaP (GSE126078)(39) vs. XG-LNCaP (GSE88752)(12)	<0.0001	<0.0001
CCLE Prostate Cell Lines (8) vs. XG-LAPC9 (GSE88752)(10)	0.2314	0.2314
CCLE Prostate Cell Lines (8) vs. XG-LNCaP (GSE88752)(12)	0.0049	0.0049
XG-LAPC9 (GSE88752)(10) vs. XG-LNCaP (GSE88752)(12)	0.0002	0.0002

### Sheet: TabS4.Sh.8-Fig.S13I(cr_AR-Wang)
Related to Fig. S13I. cr_AR-Growth_Wang (Integrated multi-omic derivation and cross-validation of the castration-reprogrammed AR activity (cr_AR-A) signature)
Summary of Statistical significance between different groups.
Tukey's multiple comparisons test	P Value (Unpaired t-Test)	Adjusted P Value (Tukey's multiple comparisons test)
Normal Prostate (GTEx)(116) vs. Adjacent Benign (TCGA-PRAD)(52)	<0.0001	<0.0001
Normal Prostate (GTEx)(116) vs. Untread Pri-PCa (TCGA)(422)	<0.0001	<0.0001
Normal Prostate (GTEx)(116) vs. Hormone Tx PCa (TCGA)(70)	<0.0001	<0.0001
Normal Prostate (GTEx)(116) vs. mCRPC (GSE126078)(59)	<0.0001	<0.0001
Normal Prostate (GTEx)(116) vs. mCRPC (SU2C 2015)(135)	<0.0001	<0.0001
Adjacent Benign (TCGA-PRAD)(52) vs. Untread Pri-PCa (TCGA)(422)	<0.0001	<0.0001
Adjacent Benign (TCGA-PRAD)(52) vs. Hormone Tx PCa (TCGA)(70)	<0.0001	<0.0001
Adjacent Benign (TCGA-PRAD)(52) vs. mCRPC (GSE126078)(59)	<0.0001	<0.0001
Adjacent Benign (TCGA-PRAD)(52) vs. mCRPC (SU2C 2015)(135)	<0.0001	<0.0001
Untread Pri-PCa (TCGA)(422) vs. Hormone Tx PCa (TCGA)(70)	<0.0001	<0.0001
Untread Pri-PCa (TCGA)(422) vs. mCRPC (GSE126078)(59)	<0.0001	<0.0001
Untread Pri-PCa (TCGA)(422) vs. mCRPC (SU2C 2015)(135)	<0.0001	<0.0001
Hormone Tx PCa (TCGA)(70) vs. mCRPC (GSE126078)(59)	<0.0001	<0.0001
Hormone Tx PCa (TCGA)(70) vs. mCRPC (SU2C 2015)(135)	<0.0001	<0.0001
mCRPC (GSE126078)(59) vs. mCRPC (SU2C 2015)(135)	0.0512	0.1066

### Sheet: TabS4.Sht.8-Fig.S13M(MYC-sig.)
Related to Fig. S13I. MYC-signature (ssGSEA) (Integrated multi-omic derivation and cross-validation of the castration-reprogrammed AR activity (cr_AR-A) signature)
Summary of Statistical significance between different groups.
Tukey's multiple comparisons test	P Value (Unpaired t-Test)	Adjusted P Value (Tukey's multiple comparisons test)
Normal Prostate (GTEx)(116) vs. Adjacent Benign (TCGA-PRAD)(52)	0.002	0.0439
Normal Prostate (GTEx)(116) vs. Untread Pri-PCa (TCGA)(422)	<0.0001	<0.0001
Normal Prostate (GTEx)(116) vs. Hormone Tx PCa (TCGA)(70)	<0.0001	<0.0001
Normal Prostate (GTEx)(116) vs. mCRPC (GSE126078)(59)	<0.0001	<0.0001
Normal Prostate (GTEx)(116) vs. mCRPC (SU2C 2015)(135)	<0.0001	<0.0001
Adjacent Benign (TCGA-PRAD)(52) vs. Untread Pri-PCa (TCGA)(422)	<0.0001	<0.0001
Adjacent Benign (TCGA-PRAD)(52) vs. Hormone Tx PCa (TCGA)(70)	<0.0001	<0.0001
Adjacent Benign (TCGA-PRAD)(52) vs. mCRPC (GSE126078)(59)	<0.0001	<0.0001
Adjacent Benign (TCGA-PRAD)(52) vs. mCRPC (SU2C 2015)(135)	<0.0001	<0.0001
Untread Pri-PCa (TCGA)(422) vs. Hormone Tx PCa (TCGA)(70)	0.0009	0.0112
Untread Pri-PCa (TCGA)(422) vs. mCRPC (GSE126078)(59)	<0.0001	<0.0001
Untread Pri-PCa (TCGA)(422) vs. mCRPC (SU2C 2015)(135)	<0.0001	<0.0001
Hormone Tx PCa (TCGA)(70) vs. mCRPC (GSE126078)(59)	0.251	0.857
Hormone Tx PCa (TCGA)(70) vs. mCRPC (SU2C 2015)(135)	0.0001	0.0022
mCRPC (GSE126078)(59) vs. mCRPC (SU2C 2015)(135)	0.0355	0.2108
